# Age-associated Autoimmunity Driven by T cell Immunosenescence

**DOI:** 10.64898/2026.01.07.698250

**Authors:** Ethan C. McCarthy, Maryamsadat Seyedsadr, Madison F. Bang, Caitlyn L. H. Pham, Christian Bustillos, Isabela Salazar, Ivan A. Salladay-Perez, Jason K. Whitmire, Christopher Fu, Sophie Blanc, Mehdi Bouhaddou, Jocelyn Weng, Faranak Fattahi, Melissa G. Lechner, Perry Shieh, Anthony J. Covarrubias, Maureen A. Su

## Abstract

While certain autoimmune conditions are more common in the young (e.g. Type 1 Diabetes), others are more frequent in the aged. A striking example is chronic inflammatory demyelinating polyneuropathy (CIDP), a CD4+ T cell-mediated autoimmune disease of the peripheral nervous system, which has a peak decade of onset of 70-79 years. How aging predisposes to autoimmunity, however, remains unclear. CD4+ T cells are highly susceptible to age-associated changes, including acquisition of immunosenescent features such as enhanced SA-β-gal activity, increased Cdkn1a (p21) expression, and upregulation of Tnfsf8 (CD153). We show here that CD4+ T cells exhibiting these changes are increased in CIDP patients and mice with CIDP-like disease. These CD4+ T cells exhibit a senescence-associated secretory phenotype (SASP), show functional senescence (i.e., decreased proliferation and resistance to apoptosis), and have enhanced capacity for inciting neuropathy. Notably, a senescent cell-clearing senolytic agent (fisetin) decreased the pathogenic capacity of CD4+ T cells, and a SASP-suppressing senomorphic therapy (ruxolitinib) protected mice against autoimmune demyelination. Together, these findings delineate a key role for age-associated senescent CD4+ T cells in driving age-associated autoimmunity.
