## Supplemental Tabel 1-10 for "Age-associated Autoimmunity Driven by T cell Immunosenescence": Supp Table 3 .csv

	CD4-Old gene signature
1	Ly96
2	Il1r2
3	Ecel1
4	Pdcd1
5	Rgs16
6	Sccpdh
7	Stx11
8	Lilrb4
9	2010107G23Rik
10	Eea1
11	6330403K07Rik
12	Itgae
13	Serpinf1
14	Dusp14
15	Slc16a3
16	Sostdc1
17	Ispd
18	Egln3
19	Asb2
20	Serpina3g
21	Itgb8
22	Nrn1
23	Nfil3
24	Tspan17
25	Gzmk
26	Esm1
27	Gm3002
28	Cacna1d
29	Ptger2
30	Abhd4
31	Tnfsf11
32	Mapk12
33	Alcam
34	Tiam1
35	Bace2
36	Tnfsf14
37	Ttc39c
38	Prelid2
39	4930506M07Rik
40	Angptl2
41	Chn1
42	Ttn
43	Cst7
44	Sdcbp2
45	Srxn1
46	Tox2
47	Il21
48	S100a4
49	S100a6
50	Gem
51	Tnfsf8
52	Nfia
53	A330049M08Rik
54	Abcb1a
55	Fgl2
56	Cxcl10
57	Ptpn13
58	Spp1
59	Vsig10
60	Rasl11a
61	Mdfic
62	Gprin3
63	Bhlhe40
64	Lag3
65	Clip3
66	Aplp1
67	Zbtb32
68	Cebpa
69	Slc7a10
70	Cyfip1
71	Sh3gl3
72	Stk32c
73	Ifitm2
74	Ascl2
75	Zdhhc2
76	Podnl1
77	Maf
78	Cpne7
79	Nrp1
80	Casp1
81	Casp4
82	Anxa2
83	Hmgn3
84	Bcl2a1d
85	Plscr1
86	Chst2
87	Ryk
88	Gm14718
89	Gpm6b
