## Supplemental Tabel 1-10 for "Age-associated Autoimmunity Driven by T cell Immunosenescence": Supp Table 9 .xlsx

### Sheet: Sheet 1 - scRNAseq-flow human s
	Sample	Age at collection	Sex	On treatment during draw?	Confirmed CIDP diagnosis?
	CIDP1	53 years, 10 mo.	male	no	yes
	CIDP2	62 yr, 5mo	female	no	yes
	CIDP3	16 yr, 6mo.	female	no	yes
	HC1	50s	male	NA	NA
	HC2	70s	female	NA	NA
	HC3	60s	female	NA	NA
	HC4	70s	femlae	NA	NA
	HC5	80	male	NA	NA
