## Supplemental Tabel 1-10 for "Age-associated Autoimmunity Driven by T cell Immunosenescence": Supp Table 10 .xlsx

### Sheet: Sheet1
HC vs CIDP-Schwann
patient group	patient	cell number		Total	Control	CIDP
Control	S15	3417		37711	10378	27333
Control	S23	2856
Control	S24	2716
Control	S21	1389
CIDP	S36	6437
CIDP	S13	4019
CIDP	S18	3802
CIDP	S37	3700
CIDP	S11	2883
CIDP	S17	2084
CIDP	S19	1736
CIDP	S01	1555
CIDP	S35	1117
NOD.WT and NOD.AireGW-CD4
genotype	mouse	cell number		Total	WT	GW
NOD.WT	WT_nerve.2	1908		28520	5204	23316
NOD.WT	WT_nerve.3	1897
NOD.WT	WT_nerve.1	1399
NOD.AireGW/+	GW_nerve.2	12921
NOD.AireGW/+	GW_nerve.4	6467
NOD.AireGW/+	GW_nerve.1	2415
NOD.AireGW/+	GW_nerve.3	1513
HC vs CIDP- CD4
patient group	patient	cell number		Total	Control	CIDP
Control	CT1	302		2977	915	2062
Control	CT5	237
Control	CT4	193
Control	CT2	124
Control	CT3	59
CIDP	UCLA144	900
CIDP	UCLA101	880
CIDP	UCLA106	282
